# A dynamic bactofilin cytoskeleton cooperates with an M23 endopeptidase to control bacterial morphogenesis

**DOI:** 10.1101/2023.02.27.530196

**Authors:** Sebastian Pöhl, Manuel Osorio-Valeriano, Emöke Cserti, Jannik Harberding, Rogelio Hernández-Tamayo, Jacob Biboy, Patrick Sobetzko, Waldemar Vollmer, Peter L. Graumann, Martin Thanbichler

## Abstract

Bactofilins have emerged as a widespread family of cytoskeletal proteins with important roles in bacterial morphogenesis, but their precise mode of action is still incompletely understood. In this study, we identify the bactofilin cytoskeleton as a key regulator of cell growth in the stalked budding alphaproteobacterium *Hyphomonas neptunium*. We show that, in this species, bactofilin polymers localize dynamically to the stalk base and the bud neck, with their absence leading to unconstrained growth of the stalk and bud compartments, indicating a central role in the spatial regulation of cell wall biosynthesis. Database searches reveal that in a range of different species bactofilin genes are clustered with genes for cell wall hydrolases of the M23 peptidase family, suggesting a functional connection between these two types of proteins. In support of this notion, we find that the *H. neptunium* M23 peptidase homolog LmdC interacts directly with bactofilin *in vitro* and is required for proper cell shape *in vivo*. Complementary studies in the spiral-shaped alphaproteobacterium *Rhodospirillum rubrum* again reveal a close association of its bactofilin and LmdC homologs, which co-localize at the inner curve of the cell, modulating the degree of cell curvature. Collectively, these findings demonstrate that bactofilins and M23 peptidases form a conserved functional module that promotes local changes in the mode of cell wall biosynthesis, thereby driving cell shape determination in morphologically complex bacteria.
