## Supplementary material for "A dynamic bactofilin cytoskeleton cooperates with an M23 endopeptidase to control bacterial morphogenesis": Figure 2-dataset 1

### Sheet: Dataset S1
		WT	WT	ΔbacA	ΔbacA	ΔbacD	ΔbacD	ΔbacAD	ΔbacAD
		rep1	rep2	rep1	rep2	rep1	rep2	rep1	rep2
Peak No.	Muropeptide	% Area	% Area	% Area	% Area	% Area	% Area	% Area	% Area
1	Tri	0	0	0	0	0	0	0	0
2	Tetra	32.9	34.37	35.66	34.62	33.76	32.07	34.82	35.57
3	PentaGly5	2.36	2.1	2.25	2.59	2.03	2.63	2.41	2.35
4	Tetra Tri	0.55	0.35	0.47	0.35	0.46	0.45	0.34	0.46
5	TetraPentaGly5	3.01	2.66	2.53	2.71	2.6	2.97	2.63	2.57
6	TetraTetra	31.69	31.32	31.09	32.12	30.99	31.45	31.77	30.88
7	TetraAnh	0.77	0.83	1	0.79	0.83	0.88	0.84	0.96
8	TetraTri Lys Arg	0.47	0.45	0.48	0.44	0.47	0.52	0.44	0.47
9	TetraTetraTetra	4.19	4.08	3.97	4.08	3.97	4.21	4.08	3.88
10	TetraTetraTetraTetra	0.22	0.21	0	0	0	0	0	0
11	Unknown 1	1.19	1.15	1.08	1.04	1.26	1.17	0.98	1.04
12	TeraTetraAnh I	6.21	5.94	5.6	5.91	6.07	6.08	5.79	5.69
13	TeraTetraAnh II	4.78	4.93	4.68	4.97	5.06	4.94	4.86	4.61
14	TetraTetraTetra Anh	6.28	6.22	5.73	6.08	6.42	6.46	6.08	5.74
15	TetraTetraPenta Anh	0.77	0.82	0.79	0.76	0.88	0.8	0.81	0.85
16	Unknown 2	4.12	4.06	3.33	3.54	3.29	4.14	3.71	3.43
1-16	All known + Unknowns 1+2	99.51	99.49	98.66	100	98.09	98.77	99.56	98.5
	Monomers (total)	36.2074	37.4912	39.4385	38	37.3331	36.0231	38.2382	39.4721
	Monomer tri	0	0	0	0	0	0	0	0
	Monomer tetra	33.062	34.5462	36.1443	34.62	34.4174	32.4694	34.9739	36.1117
	Monomer anhydro	0.773792	0.834255	1.01358	0.79	0.846162	0.890959	0.843712	0.974619
	Dimers (total)	45.915	45.0799	44.4962	45.71	45.5908	46.0059	45.2491	44.4162
	Dimers tetra tri	0.552708	0.351794	0.476384	0.35	0.468957	0.455604	0.341503	0.467005
	Dimers tetra tetra	45.915	45.0799	44.4962	45.71	45.5908	46.0059	45.2491	44.4162
	Dimers anhydro	11.0441	10.9257	10.4196	10.88	11.3467	11.1572	10.6971	10.4569
	Dimer tetra tri-LysArg	0.472314	0.452307	0.486519	0.44	0.479152	0.526476	0.441945	0.477157
	Trimers (Total)	11.2953	11.177	10.6325	10.92	11.4894	11.6128	11.0185	10.6294
	Tetramers (Total)	0.221083	0.211076	0	0	0	0	0	0
	Tripeptides (total)	0.276354	0.175897	0.238192	0.175	0.234479	0.227802	0.170751	0.233503
	Tetrapeptides (total)	89.5119	90.252	90.9808	90.6517	90.959	89.4688	90.7141	90.7783
	Pentapeptides (total)	4.14196	3.72232	3.82965	4.19833	3.69389	4.43623	4.01266	3.978
	Chain ends (anhydros)	11.019	11.0145	10.6291	10.79	11.481	11.3698	10.8059	10.6633
	Degree of cross-linkage	30.6535	30.1496	29.3364	30.135	30.455	30.7448	29.9702	29.2944
	% Peptides in cross-links	63.7926	62.5088	60.5615	62	62.6669	63.9769	61.7618	60.5279
	0: not detected
