## Supplementary material for "A dynamic bactofilin cytoskeleton cooperates with an M23 endopeptidase to control bacterial morphogenesis": Figure 7-dataset 1

### Sheet: Dataset S2
Assembly accession	Species	Annotation 1	Protein_ID 1	Start 1	End 1	Strand 1		Annotation 2	Protein_ID 2	Start 2	End 2	Strand 2
GCF_000981585.1	Paenibacillus riograndensis SBR5	Bactofilin	WP_020429448.1	1411017	1411457	-		M23 Peptidase	WP_020429447.1	1411494	1412690	-
GCF_000024685.1	Paenibacillus sp. Y412MC10	M23 Peptidase	WP_015737306.1	5994017	5994988	+		Bactofilin	WP_015737307.1	5995024	5995443	+
GCF_000758725.1	Paenibacillus odorifer	Bactofilin	WP_038568928.1	1126115	1126564	-		M23 Peptidase	WP_052096797.1	1126602	1127891	-
GCF_000235605.1	Desulfosporosinus orientis DSM 765	M23 Peptidase	WP_014186780.1	4759086	4759994	+		Bactofilin	WP_014186781.1	4759987	4760418	+
GCF_000010045.1	Desulfitobacterium hafniense Y51	M23 Peptidase	WP_011460965.1	3691819	3692745	+		Bactofilin	WP_011460966.1	3692750	3693313	+
GCF_000019145.1	Caulobacter sp. K31	Bactofilin	WP_012286608.1	2802026	2802502	-		M23 Peptidase	WP_012286609.1	2802483	2803637	-
GCF_000235585.1	Paenibacillus terrae HPL-003	Bactofilin	WP_014280284.1	3027812	3028273	-		M23 Peptidase	WP_043922398.1	3028293	3029324	-
GCF_000940995.1	Photobacterium gaetbulicola Gung47	M23 Peptidase	WP_044623107.1	1833588	1834541	+		Bactofilin	WP_044623108.1	1834550	1834906	+
GCF_000222485.1	Cyclobacterium marinum DSM 745	Bactofilin	WP_014019210.1	1334963	1335382	-		M23 Peptidase	WP_014019211.1	1335385	1336254	-
GCF_000949425.1	Paenibacillus sp. IHBB 10380	M23 Peptidase	WP_044878461.1	3952145	3953134	+		Bactofilin	WP_044878462.1	3953163	3953585	+
GCF_001272655.1	Paenibacillus peoriae	Bactofilin	WP_053324862.1	1442453	1442914	-		M23 Peptidase	WP_053324863.1	1442960	1443991	-
GCF_000155735.2	Octadecabacter arcticus 238	Bactofilin	WP_015494543.1	1197851	1198369	-		M23 Peptidase	WP_051076408.1	1198359	1199654	-
GCF_000767465.1	Novosphingobium pentaromativorans US6-1	M23 Peptidase	WP_007012646.1	2376806	2377942	+		Bactofilin	WP_007012645.1	2377944	2378354	+
GCF_000017705.1	Vibrio campbellii ATCC BAA-1116	Bactofilin	WP_048814467.1	67842	68096	-		M23 Peptidase	WP_011999118.1	68189	69142	-
GCF_000203895.1	Paracoccus denitrificans PD1222	M23 Peptidase	WP_041530486.1	1687993	1689282	+		Bactofilin	WP_011750699.1	1689272	1689769	+
GCF_001046955.1	Marinovum algicola DG 898	Bactofilin	WP_048531192.1	1450275	1450787	-		M23 Peptidase	WP_048531194.1	1450777	1452090	-
GCF_001050135.1	Cyclobacterium amurskyense	Bactofilin	WP_048640938.1	1287640	1288059	-		M23 Peptidase	WP_048640939.1	1288062	1288931	-
GCF_001482385.1	Pseudoalteromonas rubra	Bactofilin	WP_058797676.1	4241031	4241405	-		M23 Peptidase	WP_058797677.1	4241395	4242501	-
GCF_000803645.1	Sphingopyxis fribergensis	Bactofilin	WP_039570382.1	27067	27444	-		M23 Peptidase	WP_052207662.1	27446	28702	-
GCF_000253255.1	Novosphingobium sp. PP1Y	Bactofilin	WP_013831498.1	37912	38322	-		M23 Peptidase	WP_013831499.1	38324	39472	-
GCF_000725345.1	Pelosinus sp. UFO1	M23 Peptidase	WP_038674350.1	4773716	4774642	+		Bactofilin	WP_038674352.1	4774705	4775094	+
GCF_000271665.2	Pelosinus fermentans JBW45	Bactofilin	WP_007954710.1	5361475	5361873	-		M23 Peptidase	WP_007954709.1	5361936	5362859	-
GCF_001307295.1	Sphingopyxis macrogoltabida	Bactofilin	WP_054586381.1	30971	31369	-		M23 Peptidase	WP_054586382.1	31371	32573	-
GCF_000146875.3	Paenibacillus polymyxa E681	Bactofilin	WP_013309185.1	1257180	1257641	-		M23 Peptidase	WP_013309186.1	1257687	1258718	-
GCF_000819565.1	Celeribacter indicus	Bactofilin	WP_043869224.1	1608961	1609473	-		M23 Peptidase	WP_043869225.1	1609463	1610767	-
GCF_000016985.1	Alkaliphilus metalliredigens QYMF	M23 Peptidase	WP_012064257.1	3195490	3196413	+		Bactofilin	WP_012064258.1	3196449	3196829	+
GCF_000017285.1	Marinomonas sp. MWYL1	Bactofilin	WP_012069593.1	2144812	2145276	-		M23 Peptidase	WP_012069594.1	2145186	2146130	-
GCF_000354175.2	Vibrio alginolyticus NBRC 15630 = ATCC 17749	M23 Peptidase	WP_005374721.1	337187	338140	+		Bactofilin	WP_049812047.1	338179	338496	+
GCF_000325705.1	Echinicola vietnamensis DSM 17526	Bactofilin	WP_041738280.1	688811	689257	-		M23 Peptidase	WP_015264460.1	689263	690141	-
GCF_000024825.1	Vibrio antiquarius	Bactofilin	WP_005395593.1	1223416	1223646	-		M23 Peptidase	WP_005395595.1	1223772	1224725	-
GCF_000009985.1	Magnetospirillum magneticum AMB-1	M23 Peptidase	WP_011386221.1	4274514	4275794	+		Bactofilin	WP_011386222.1	4275808	4276269	+
GCF_000284255.1	Rubrivivax gelatinosus IL144	Bactofilin	WP_014429755.1	3804935	3805384	-		M23 Peptidase	WP_014429756.1	3805371	3806420	-
GCF_000155675.2	Octadecabacter antarcticus 307	M23 Peptidase	WP_015500432.1	2871112	2872407	+		Bactofilin	WP_015500433.1	2872397	2872915	+
GCF_000154785.2	Roseobacter litoralis Och 149	Bactofilin	WP_013961361.1	1461263	1461757	-		M23 Peptidase	WP_013961362.1	1461747	1463081	-
GCF_000444995.1	Paracoccus aminophilus JCM 7686	Bactofilin	WP_020949450.1	657623	658117	-		M23 Peptidase	WP_051201508.1	658107	659405	-
GCF_000184325.1	Vibrio furnissii NCTC 11218	Bactofilin	WP_014257790.1	908773	909078	-		M23 Peptidase	WP_004727488.1	909087	910034	-
GCF_000231385.2	Desulfosporosinus meridiei DSM 13257	M23 Peptidase	WP_014904373.1	3778897	3779805	+		Bactofilin	WP_014904374.1	3779810	3780247	+
GCF_000300235.2	Thalassospira xiamenensis M-5 = DSM 17429	Bactofilin	WP_007089477.1	2198787	2199245	-		M23 Peptidase	WP_007089476.1	2199205	2200551	-
GCF_001278035.1	Sphingopyxis sp. 113P3	Bactofilin	WP_053552473.1	24303	24794	-		M23 Peptidase	WP_053552474.1	24712	25929	-
GCF_000011965.2	Ruegeria pomeroyi DSS-3	M23 Peptidase	WP_044028323.1	2373646	2374974	+		Bactofilin	WP_011047953.1	2374964	2375479	+
GCF_000788395.1	Pseudoalteromonas sp. OCN003	Bactofilin	WP_038640707.1	1758258	1758644	-		M23 Peptidase	WP_052140941.1	1758634	1759881	-
GCF_000143985.1	Spirochaeta smaragdinae DSM 11293	Bactofilin	WP_013255746.1	3410900	3411373	-		M23 Peptidase	WP_013255747.1	3411407	3412429	-
GCF_000511355.1	Leisingera methylohalidivorans DSM 14336	M23 Peptidase	WP_024090095.1	1778768	1780117	+		Bactofilin	WP_024090096.1	1780107	1780649	+
GCF_001444405.1	Pseudoalteromonas phenolica	Bactofilin	WP_058029259.1	1150863	1151249	-		M23 Peptidase	WP_058029260.1	1151239	1152300	-
GCF_000177235.2	Bacillus cellulosilyticus DSM 2522	M23 Peptidase	WP_013488653.1	2251802	2252728	+		Bactofilin	WP_013488654.1	2252771	2253178	+
GCF_000177235.2	Bacillus cellulosilyticus DSM 2522	Bactofilin	WP_049786639.1	2552106	2552585	-		M23 Peptidase	WP_013488956.1	2552625	2553581	-
GCF_000017265.1	Phenylobacterium zucineum HLK1	M23 Peptidase	WP_012522390.1	2057325	2058479	+		Bactofilin	WP_049758200.1	2058526	2058876	+
GCF_000024405.1	Sebaldella termitidis ATCC 33386	M23 Peptidase	WP_012861569.1	2249939	2250727	+		Bactofilin	WP_012861570.1	2250697	2251092	+
GCF_000266885.1	Turneriella parva DSM 21527	Bactofilin	WP_014801613.1	440463	440870	+		M23 Peptidase	WP_014801614.1	440950	442194	+
GCF_000266885.1	Turneriella parva DSM 21527	Bactofilin	WP_014804959.1	4015111	4015467	-		M23 Peptidase	WP_014804960.1	4015485	4016594	-
GCF_000092285.1	Caulobacter segnis ATCC 21756	M23 Peptidase	WP_013079279.1	2365147	2366298	+		Bactofilin	WP_013079280.1	2366279	2366764	+
GCF_000015985.1	Rhodobacter sphaeroides ATCC 17029	M23 Peptidase	WP_011337885.1	1707901	1709244	+		Bactofilin	WP_011337886.1	1709234	1709752	+
GCF_000147835.2	Sphingobium chlorophenolicum L-1	M23 Peptidase	WP_013847769.1	1945332	1946510	+		Bactofilin	WP_049785895.1	1946449	1946877	+
GCF_000310105.2	Pseudoalteromonas sp. Bsw20308	Bactofilin	WP_007376892.1	1240824	1241306	-		M23 Peptidase	WP_007376893.1	1241296	1242459	-
GCF_000243155.2	Desulfitobacterium dehalogenans ATCC 51507	M23 Peptidase	WP_014795556.1	3836101	3837027	+		Bactofilin	WP_014795557.1	3837032	3837601	+
GCF_000018145.1	Dinoroseobacter shibae DFL 12 = DSM 16493	Bactofilin	WP_012177847.1	1207399	1207956	-		M23 Peptidase	WP_012177848.1	1207946	1209274	-
GCF_000014045.1	Roseobacter denitrificans OCh 114	M23 Peptidase	WP_011569137.1	2881528	2882862	+		Bactofilin	WP_011569138.1	2882852	2883346	+
GCF_000283515.1	Sphingobium sp. SYK-6	Bactofilin	WP_041392245.1	4117168	4117587	-		M23 Peptidase	WP_041392246.1	4117526	4118608	-
GCF_001305615.1	Confluentimicrobium sp. EMB200-NS6	M23 Peptidase	WP_054540408.1	2241879	2243132	+		Bactofilin	WP_054539171.1	2243122	2243610	+
GCF_000013325.1	Novosphingobium aromaticivorans DSM 12444	M23 Peptidase	WP_011443724.1	62365	63528	+		Bactofilin	WP_011443725.1	63536	63886	+
GCF_000237085.1	[Clostridium] clariflavum DSM 19732	M23 Peptidase	WP_014256766.1	4432479	4433402	+		Bactofilin	WP_014256767.1	4433420	4433839	+
GCF_000154765.2	Phaeobacter inhibens DSM 17395	M23 Peptidase	WP_014874843.1	1829791	1831122	+		Bactofilin	WP_014880138.1	1831112	1831654	+
GCF_000013085.1	Rhodospirillum rubrum ATCC 11170	Bactofilin	YP_426954.1	2164886	2165365	-		M23 Peptidase	YP_426955.1	2165349	2166731	-
GCF_000014065.1	Ruegeria sp. TM1040	Bactofilin	WP_011538428.1	1163480	1164001	-		M23 Peptidase	WP_011538429.1	1163991	1165322	-
GCF_000190735.1	Pseudopedobacter saltans DSM 12145	Bactofilin	WP_013633544.1	2945203	2945622	-		M23 Peptidase	WP_013633545.1	2945633	2946502	-
GCF_000007685.1	Leptospira interrogans serovar Copenhageni str. Fiocruz L1-130	Bactofilin	WP_000974282.1	3172266	3172676	+		M23 Peptidase	WP_000576385.1	3172732	3173850	+
GCF_000007685.1	Leptospira interrogans serovar Copenhageni str. Fiocruz L1-130	M23 Peptidase	WP_000351651.1	4258056	4259075	+		Bactofilin	WP_000246073.1	4259075	4259422	+
GCF_000145035.1	Butyrivibrio proteoclasticus B316	M23 Peptidase	WP_013281834.1	2989245	2990027	+		Bactofilin	WP_013281835.1	2990043	2990522	+
GCF_000183425.1	Marivirga tractuosa DSM 4126	M23 Peptidase	WP_013454684.1	3026410	3027279	+		Bactofilin	WP_013454685.1	3027303	3027743	+
GCF_000017605.1	Leptospira biflexa serovar Patoc strain ''Patoc 1 (Ames)''	M23 Peptidase	WP_012388417.1	1499126	1500250	-		Bactofilin	WP_012388418.1	1500270	1500674	-
GCF_000017605.1	Leptospira biflexa serovar Patoc strain ''Patoc 1 (Ames)''	M23 Peptidase	WP_012390384.1	3596739	3597728	+		Bactofilin	WP_012390385.1	3597728	3598081	+
GCF_000022265.1	Geobacter daltonii FRC-32	M23 Peptidase	WP_049764387.1	3492505	3493371	+		Bactofilin	WP_012648244.1	3493411	3493782	+
GCF_000006905.1	Caulobacter crescentus CB15	M23 Peptidase	NP_420679.1	2064387	2065538	+		Bactofilin	NP_420680.1	2065519	2066004	+
GCF_000227705.2	Thermobacillus composti KWC4	Bactofilin	WP_015253785.1	856155	856646	-		M23 Peptidase	WP_015253786.1	856646	857674	-
GCF_000227705.2	Thermobacillus composti KWC4	M23 Peptidase	WP_015255821.1	3161658	3162659	+		Bactofilin	WP_052835920.1	3162847	3163110	+
GCF_000786425.1	Vibrio anguillarum	Bactofilin	WP_010319262.1	23425	23691	-		M23 Peptidase	WP_017044959.1	23730	24677	-
GCF_000175215.2	Asticcacaulis excentricus CB 48	Bactofilin	WP_049781756.1	420704	421198	-		M23 Peptidase	WP_013480216.1	421269	422408	-
GCF_000015285.1	Psychromonas ingrahamii 37	M23 Peptidase	WP_011769912.1	1893078	1894088	+		Bactofilin	WP_011769913.1	1893992	1894465	+
GCF_000313175.2	Leptospira santarosai serovar Shermani str. LT 821	M23 Peptidase	WP_004465452.1	3375461	3376579	-		Bactofilin	WP_004460550.1	3376631	3377041	-
GCF_000313175.2	Leptospira santarosai serovar Shermani str. LT 821	M23 Peptidase	WP_004467196.1	3637052	3638071	+		Bactofilin	WP_004462631.1	3638072	3638416	+
GCF_000265405.1	Belliella baltica DSM 15883	Bactofilin	WP_041779211.1	697034	697459	-		M23 Peptidase	WP_014771325.1	697462	698334	-
GCF_000968135.1	Magnetospira sp. QH-2	M23 Peptidase	WP_052716222.1	1581155	1582468	+		Bactofilin	WP_052716223.1	1582482	1582991	+
GCF_000014865.1	Magnetococcus marinus MC-1	Bactofilin	WP_049757658.1	2432858	2433226	-		M23 Peptidase	WP_011713607.1	2433259	2434140	-
GCF_001028705.1	Croceicoccus naphthovorans	M23 Peptidase	WP_053059298.1	3294995	3296140	+		Bactofilin	WP_053059227.1	3296088	3296519	+
GCF_001465295.1	Pseudoalteromonas translucida KMM 520	M23 Peptidase	WP_058373866.1	2488081	2489244	+		Bactofilin	WP_058373867.1	2489234	2489716	+
GCF_001455325.1	Pseudoalteromonas issachenkonii	Bactofilin	WP_013464451.1	1036679	1037161	-		M23 Peptidase	WP_016899427.1	1037151	1038314	-
GCF_000017565.1	Parvibaculum lavamentivorans DS-1	M23 Peptidase	WP_012112205.1	3497284	3498663	+		Bactofilin	WP_012112206.1	3498641	3499234	+
GCF_000006745.1	Vibrio cholerae O1 biovar El Tor str. N16961	Bactofilin	NP_233424.1	993043	993444	-		M23 Peptidase	NP_233425.1	993354	994298	-
GCF_000341395.1	Desulfocapsa sulfexigens DSM 10523	M23 Peptidase	WP_015402726.1	535004	536002	+		Bactofilin	WP_015402727.1	536004	536426	+
GCF_000214215.1	Marinomonas posidonica IVIA-Po-181	M23 Peptidase	WP_013796654.1	2340183	2341133	+		Bactofilin	WP_049782762.1	2341124	2341459	+
GCF_000013025.1	Hyphomonas neptunium ATCC 15444	M23 Peptidase	WP_011647614.1	2788610	2789827	+		Bactofilin	WP_011647615.1	2789811	2790353	+
GCF_000214375.1	Treponema primitia ZAS-2	Bactofilin	WP_015707247.1	1159281	1159739	-		M23 Peptidase	WP_015707248.1	1159770	1160810	-
GCF_000026085.1	Pseudoalteromonas haloplanktis TAC125	M23 Peptidase	WP_011328827.1	2307076	2308239	+		Bactofilin	WP_011328828.1	2308229	2308711	+
GCF_000013945.1	Leptospira borgpetersenii serovar Hardjo-bovis str. L550	M23 Peptidase	WP_011671054.1	3313845	3314963	-		Bactofilin	WP_011671055.1	3315015	3315425	-
GCF_000013945.1	Leptospira borgpetersenii serovar Hardjo-bovis str. L550	M23 Peptidase	WP_011671193.1	3546743	3547762	+		Bactofilin	WP_002728037.1	3547763	3548110	+
GCF_000092125.1	Meiothermus silvanus DSM 9946	M23 Peptidase	WP_049777750.1	195477	196400	+		Bactofilin	WP_013156742.1	196446	196817	+
GCF_000092125.1	Meiothermus silvanus DSM 9946	Bactofilin	WP_013156742.1	196446	196817	+		M23 Peptidase	WP_013156743.1	196967	197905	+
GCF_000214355.1	Treponema azotonutricium ZAS-9	M23 Peptidase	WP_015710154.1	476643	477686	+		Bactofilin	WP_015710155.1	477694	478140	+
GCF_001310255.1	Brevundimonas sp. DS20	Bactofilin	WP_054765610.1	2132645	2133193	-		M23 Peptidase	WP_054765611.1	2133177	2134322	-
GCF_000243135.2	Desulfitobacterium dichloroeliminans LMG P-21439	M23 Peptidase	WP_015263509.1	3196382	3197308	+		Bactofilin	WP_015263510.1	3197313	3197903	+
GCF_000144605.1	Brevundimonas subvibrioides ATCC 15264	M23 Peptidase	WP_013269599.1	2187643	2188788	+		Bactofilin	WP_013269600.1	2188778	2189350	+
GCF_001187845.1	Octadecabacter temperatus	M23 Peptidase	WP_049834574.1	1690809	1692128	+		Bactofilin	WP_049834575.1	1692118	1692618	+
GCF_000023785.1	Hirschia baltica ATCC 49814	M23 Peptidase	WP_015827599.1	1887274	1888509	+		Bactofilin	WP_015827600.1	1888493	1888972	+
GCF_000568815.1	Sulfurospirillum multivorans DSM 12446	Bactofilin	WP_025345355.1	2165686	2166078	-		M23 Peptidase	WP_025345356.1	2166018	2166917	-
GCF_000015865.1	Ruminiclostridium thermocellum ATCC 27405	M23 Peptidase	WP_003515939.1	2077401	2078330	+		Bactofilin	WP_003515936.1	2078367	2078804	+
GCF_000013985.1	Sphingopyxis alaskensis RB2256	Bactofilin	WP_041382863.1	18852	19319	-		M23 Peptidase	WP_011540366.1	19249	20457	-
GCF_000025945.1	Desulfotalea psychrophila LSv54	Bactofilin	WP_011188241.1	1129433	1129834	-		M23 Peptidase	WP_011188242.1	1129824	1130789	-
GCF_001010805.1	Spongiibacter sp. IMCC21906	M23 Peptidase	WP_047011294.1	1141090	1142046	+		Bactofilin	WP_052763379.1	1142073	1142417	+
GCF_001008165.2	Altererythrobacter atlanticus	Bactofilin	WP_046903941.1	2429823	2430227	-		M23 Peptidase	WP_046903942.1	2430220	2431377	-
GCF_000092245.1	Arcobacter nitrofigilis DSM 7299	M23 Peptidase	WP_013134470.1	641645	642559	+		Bactofilin	WP_013134471.1	642505	642963	+
GCF_000190635.1	Syntrophobotulus glycolicus DSM 8271	M23 Peptidase	WP_013625125.1	1974004	1974918	+		Bactofilin	WP_013625126.1	1974921	1975373	+
GCF_000009905.1	Symbiobacterium thermophilum IAM 14863	Bactofilin	WP_043714426.1	3551523	3551930	-		M23 Peptidase	WP_011197438.1	3551933	3552982	-
GCF_000092605.1	Thiomonas intermedia K12	Bactofilin	WP_013123050.1	1493876	1494373	-		M23 Peptidase	WP_013123051.1	1494383	1495351	-
GCF_000258405.1	Ignavibacterium album JCM 16511	M23 Peptidase	WP_050951001.1	860406	861287	+		Bactofilin	WP_014559633.1	861298	861669	+
GCF_000590925.1	Roseibacterium elongatum DSM 19469	Bactofilin	WP_025312642.1	2487356	2487937	-		M23 Peptidase	WP_025312643.1	2487927	2489267	-
GCF_000738435.1	Planktomarina temperata RCA23	Bactofilin	WP_044049775.1	1558798	1559286	-		M23 Peptidase	WP_044051383.1	1559276	1560529	-
GCF_000024665.1	Fibrobacter succinogenes subsp. succinogenes S85	Bactofilin	WP_014546133.1	1754733	1755110	-		M23 Peptidase	WP_014546134.1	1755140	1755940	-
GCF_000014745.1	Maricaulis maris MCS10	Bactofilin	WP_011643242.1	1421791	1422345	-		M23 Peptidase	WP_011643243.1	1422329	1423570	-
GCF_000164885.1	Ketogulonicigenium vulgare Y25	Bactofilin	WP_013383229.1	377824	378324	-		M23 Peptidase	WP_014537851.1	378314	379633	-
GCF_001187785.1	Wenzhouxiangella marina	M23 Peptidase	WP_049725590.1	1968130	1969086	+		Bactofilin	WP_049725591.1	1968987	1969445	+
GCF_000024425.1	Meiothermus ruber DSM 1279	M23 Peptidase	WP_013014448.1	2249594	2250496	+		Bactofilin	WP_013014449.1	2250534	2250929	+
GCF_000024425.1	Meiothermus ruber DSM 1279	Bactofilin	WP_013014449.1	2250534	2250929	+		M23 Peptidase	WP_013014450.1	2251011	2251961	+
GCF_000018325.1	Alkaliphilus oremlandii OhILAs	Bactofilin	WP_012158062.1	211938	212342	-		M23 Peptidase	WP_012158063.1	212378	213334	-
GCF_000242915.1	Sulfurimonas gotlandica GD1	Bactofilin	WP_008337741.1	669395	669706	-		M23 Peptidase	WP_008337743.1	669703	670659	-
GCF_000279145.1	Melioribacter roseus P3M-2	Bactofilin	WP_014854960.1	315048	315416	-		M23 Peptidase	WP_014854961.1	315425	316270	-
GCF_000305815.1	Dehalobacter sp. CF	Bactofilin	WP_015042454.1	461165	461581	-		M23 Peptidase	WP_015042455.1	461598	462491	-
GCF_000013005.1	Erythrobacter litoralis HTCC2594	Bactofilin	WP_011415557.1	2662216	2662638	-		M23 Peptidase	WP_011415558.1	2662631	2663764	-
GCF_000020005.1	Natranaerobius thermophilus JW/NM-WN-LF	Bactofilin	WP_012449301.1	3154474	3154851	-		M23 Peptidase	WP_012449302.1	3154874	3155818	-
GCF_000008185.1	Treponema denticola ATCC 35405	M23 Peptidase	NP_970727.1	130721	131752	+		Bactofilin	NP_970728.1	131755	132174	+
GCF_000219725.1	Treponema caldarium DSM 7334	M23 Peptidase	WP_013967525.1	42463	43503	+		Bactofilin	WP_013967526.1	43516	43920	+
GCF_000024845.1	Rhodothermus marinus DSM 4252	M23 Peptidase	WP_012842824.1	334554	335450	+		Bactofilin	WP_012842825.1	335492	335950	+
GCF_001077815.1	Erythrobacter sp. s21-N3	Bactofilin	WP_053106673.1	466032	466430	-		M23 Peptidase	WP_053106499.1	466423	467622	-
GCF_000020525.1	Chloroherpeton thalassium ATCC 35110	M23 Peptidase	WP_012499921.1	1608821	1609639	+		Bactofilin	WP_012499922.1	1609650	1610099	+
GCF_000305935.1	Thermacetogenium phaeum DSM 12270	M23 Peptidase	WP_015049209.1	35281	36216	+		Bactofilin	WP_015049210.1	36718	37146	+
GCF_000013045.1	Salinibacter ruber DSM 13855	M23 Peptidase	YP_445042.1	1166105	1166887	+		Bactofilin	YP_445043.1	1166938	1167438	+
GCF_000014785.1	Alkalilimnicola ehrlichii MLHE-1	Bactofilin	WP_011628364.1	665129	665506	-		M23 Peptidase	WP_011628365.1	665515	666474	-
GCF_000195275.1	Treponema succinifaciens DSM 2489	Bactofilin	WP_013702420.1	2459767	2460183	-		M23 Peptidase	WP_013702421.1	2460185	2461198	-
GCF_000512895.1	Dehalobacter restrictus DSM 9455	Bactofilin	WP_019225776.1	1251116	1251532	-		M23 Peptidase	WP_019225777.1	1251551	1252444	-
GCF_001028625.1	Altererythrobacter marensis	M23 Peptidase	WP_047807114.1	2348317	2349447	+		Bactofilin	WP_047807115.1	2349440	2349859	+
GCF_000177635.2	Desulfurispirillum indicum S5	Bactofilin	WP_013505027.1	409104	409529	-		M23 Peptidase	WP_013505028.1	409472	410614	-
GCF_000213235.1	Tepidanaerobacter acetatoxydans Re1	Bactofilin	WP_013779643.1	2745555	2745977	-		M23 Peptidase	WP_013779644.1	2745993	2746904	-
GCF_000152825.2	Parvularcula bermudensis HTCC2503	M23 Peptidase	WP_013299264.1	114360	115709	+		Bactofilin	WP_013299265.1	115693	116364	+
GCF_000145615.1	Thermoanaerobacterium thermosaccharolyticum DSM 571	Bactofilin	WP_013297566.1	1104664	1105071	-		M23 Peptidase	WP_013297567.1	1105112	1106047	-
GCF_000019165.1	Heliobacterium modesticaldum Ice1	Bactofilin	WP_012282167.1	1074504	1074914	-		M23 Peptidase	WP_049754044.1	1075005	1076039	-
GCF_000092205.1	Desulfurivibrio alkaliphilus AHT 2	M23 Peptidase	WP_013162334.1	106702	107604	+		Bactofilin	WP_013162335.1	107614	108159	+
GCF_000212415.1	Treponema brennaborense DSM 12168	M23 Peptidase	WP_013759451.1	2758007	2759029	+		Bactofilin	WP_013759452.1	2759040	2759480	+
GCF_000014725.1	Syntrophomonas wolfei subsp. wolfei str. Goettingen G311	Bactofilin	WP_011641931.1	2923918	2924313	-		M23 Peptidase	WP_011641932.1	2924358	2925272	-
GCF_000331995.1	[Clostridium] stercorarium subsp. stercorarium DSM 8532	M23 Peptidase	WP_015359651.1	2178016	2178963	+		Bactofilin	WP_015359652.1	2178986	2179408	+
GCF_000265295.1	Sulfurospirillum barnesii SES-3	Bactofilin	WP_014769845.1	1654729	1655121	-		M23 Peptidase	WP_014769846.1	1655061	1655960	-
GCF_000196455.1	[Clostridium] sticklandii	M23 Peptidase	WP_013361101.1	1017613	1018524	+		Bactofilin	WP_013361102.1	1018534	1018908	+
GCF_000447675.1	Treponema pedis str. T A4	M23 Peptidase	WP_020964589.1	868611	869642	+		Bactofilin	WP_020964590.1	869644	870063	+
GCF_000007085.1	Caldanaerobacter subterraneus subsp. tengcongensis MB4	Bactofilin	WP_011025230.1	849818	850207	-		M23 Peptidase	WP_011025231.1	850209	851114	-
GCF_000147695.2	Thermoanaerobacter wiegelii Rt8.B1	Bactofilin	WP_014062621.1	966361	966759	-		M23 Peptidase	WP_014062622.1	966761	967666	-
GCF_000024325.1	Desulfohalobium retbaense DSM 5692	M23 Peptidase	WP_015751705.1	1490674	1491699	+		Bactofilin	WP_015751706.1	1491874	1492350	+
GCF_001262075.1	Ottowia sp. oral taxon 894	M23 Peptidase	WP_050714946.1	1025328	1026314	+		Bactofilin	WP_050714947.1	1026402	1026824	+
GCF_000309885.1	Thermus oshimai JL-2	M23 Peptidase	WP_016328543.1	248817	249716	+		Bactofilin	WP_041436056.1	249727	250089	+
GCF_000020485.1	Halothermothrix orenii H 168	Bactofilin	WP_015924060.1	2565508	2565924	-		M23 Peptidase	WP_015924061.1	2565930	2566934	-
GCF_000187005.1	Thermus scotoductus SA-01	M23 Peptidase	WP_041437998.1	276578	277507	+		Bactofilin	WP_015716245.1	277518	277883	+
GCF_000775995.1	Treponema sp. OMZ 838	M23 Peptidase	WP_044013525.1	514218	515243	+		Bactofilin	WP_044013527.1	515246	515671	+
GCF_000148425.1	Thermoanaerobacter sp. X513	Bactofilin	WP_003866967.1	781458	781856	-		M23 Peptidase	WP_009052640.1	781858	782763	-
GCF_000015585.1	Halorhodospira halophila SL1	M23 Peptidase	WP_011814781.1	2199916	2200845	+		Bactofilin	WP_011814782.1	2200755	2201441	+
GCF_000189775.2	Thermoanaerobacterium xylanolyticum LX-11	M23 Peptidase	WP_013788406.1	1687935	1688849	+		Bactofilin	WP_013788407.1	1688887	1689294	+
GCF_000307165.1	Amphibacillus xylanus NBRC 15112	M23 Peptidase	WP_015010911.1	2323052	2323921	+		Bactofilin	WP_015010912.1	2323938	2324327	+
GCF_000092405.1	Syntrophothermus lipocalidus DSM 12680	Bactofilin	WP_013176509.1	2392787	2393176	-		M23 Peptidase	WP_013176510.1	2393180	2394100	-
GCF_000183745.1	Oceanithermus profundus DSM 14977	M23 Peptidase	WP_013457086.1	461461	462393	+		Bactofilin	WP_013457087.1	462404	462841	+
GCF_000755145.1	Treponema putidum	Bactofilin	WP_044977981.1	746687	747106	-		M23 Peptidase	WP_044977983.1	747109	748140	-
GCF_000024885.1	Sulfurospirillum deleyianum DSM 6946	Bactofilin	WP_012857380.1	1631074	1631466	-		M23 Peptidase	WP_012857381.1	1631406	1632305	-
GCF_000208405.1	Selenomonas sputigena ATCC 35185	M23 Peptidase	WP_006192657.1	26384	27310	+		Bactofilin	WP_006192658.1	27325	27825	+
GCF_000012605.1	Thiomicrospira crunogena XCL-2	M23 Peptidase	WP_011370221.1	871125	872075	+		Bactofilin	WP_011370222.1	871997	872497	+
GCF_000025645.1	Thermoanaerobacter italicus Ab9	Bactofilin	WP_012994872.1	855341	855739	-		M23 Peptidase	WP_012994873.1	855741	856646	-
GCF_000763575.1	Thermoanaerobacter kivui	Bactofilin	WP_049684858.1	827042	827440	-		M23 Peptidase	WP_049684859.1	827442	828416	-
GCF_000092965.1	Thermoanaerobacter mathranii subsp. mathranii str. A3	Bactofilin	WP_013150088.1	869385	869783	-		M23 Peptidase	WP_013150089.1	869785	870690	-
GCF_001190745.1	Campylobacter gracilis	M23 Peptidase	WP_005873146.1	1774988	1775905	+		Bactofilin	WP_005873147.1	1775857	1776273	+
GCF_001274535.1	Leptotrichia sp. oral taxon 212	Bactofilin	WP_053393132.1	1953791	1954192	-		M23 Peptidase	WP_053393133.1	1954156	1954854	-
GCF_000144645.1	Thermosediminibacter oceani DSM 16646	Bactofilin	WP_013276981.1	2263365	2263757	-		M23 Peptidase	WP_013276982.1	2263769	2264683	-
GCF_000147355.1	Sulfurimonas autotrophica DSM 16294	M23 Peptidase	WP_013326396.1	571829	572785	+		Bactofilin	WP_049765279.1	572770	573084	+
GCF_000147075.1	Spirochaeta thermophila DSM 6192	Bactofilin	WP_013314636.1	2037763	2038143	-		M23 Peptidase	WP_013314637.1	2038143	2039177	-
GCF_000236585.1	Thermus sp. CCB_US3_UF1	Bactofilin	WP_014516384.1	1997471	1997836	-		M23 Peptidase	WP_014516385.1	1997847	1998746	-
GCF_000195335.1	Marinithermus hydrothermalis DSM 14884	M23 Peptidase	WP_013703177.1	355517	356449	+		Bactofilin	WP_013703178.1	356460	356858	+
GCF_000008125.1	Thermus thermophilus HB27	Bactofilin	WP_041443571.1	1336659	1337021	-		M23 Peptidase	WP_011173793.1	1337032	1337931	-
GCF_000165465.1	Halanaerobium praevalens DSM 2228	M23 Peptidase	WP_014553982.1	2012500	2013486	+		Bactofilin	WP_014553983.1	2013487	2013918	+
GCF_000021565.1	Persephonella marina EX-H1	Bactofilin	WP_041530948.1	1885039	1885461	-		M23 Peptidase	WP_012676113.1	1885398	1886291	-
GCF_000020985.1	Thermodesulfovibrio yellowstonii DSM 11347	Bactofilin	YP_002247905.1	55914	56270	-		M23 Peptidase	YP_002247906.1	56270	57106	-
GCF_000227665.2	Thioalkalimicrobium aerophilum AL3	Bactofilin	WP_051418492.1	1298304	1298642	-		M23 Peptidase	WP_006459445.1	1298648	1299613	-
GCF_000284635.1	Helicobacter cinaedi PAGU611	Bactofilin	WP_002957440.1	1319636	1320058	-		M23 Peptidase	WP_002957439.1	1320016	1320915	-
GCF_000020965.1	Dictyoglomus thermophilum H-6-12	Bactofilin	WP_012548271.1	1703996	1704382	-		M23 Peptidase	WP_012547470.1	1704398	1705315	-
GCF_000212395.1	Thermodesulfobium narugense DSM 14796	M23 Peptidase	WP_013755596.1	230787	231731	+		Bactofilin	WP_013755597.1	231746	232099	+
GCF_000185805.1	Thermovibrio ammonificans HB-1	M23 Peptidase	WP_013537582.1	786674	787573	+		Bactofilin	WP_013537583.1	787548	787922	+
GCF_000736415.1	Campylobacter iguaniorum	M23 Peptidase	WP_051870987.1	799963	800799	+		Bactofilin	WP_038453955.1	800748	801167	+
GCF_000007905.1	Helicobacter hepaticus ATCC 51449	Bactofilin	WP_011115301.1	441536	441955	-		M23 Peptidase	WP_011115302.1	441913	442812	-
GCF_000021645.1	Dictyoglomus turgidum DSM 6724	Bactofilin	YP_002351994.1	43508	43894	-		M23 Peptidase	YP_002351995.1	43913	44830	-
GCF_000021725.1	Nautilia profundicola AmH	Bactofilin	WP_015902827.1	1438879	1439259	-		M23 Peptidase	WP_015902440.1	1439205	1440107	-
GCF_000259255.1	Helicobacter cetorum MIT 00-7128	Bactofilin	WP_014660272.1	99652	100062	-		M23 Peptidase	WP_014660273.1	99981	100916	-
GCF_000015085.1	Campylobacter fetus subsp. fetus 82-40	M23 Peptidase	WP_002849160.1	742211	743101	+		Bactofilin	WP_002849161.1	743050	743463	+
GCF_000816265.1	Campylobacter subantarcticus LMG 24374	Bactofilin	WP_039664232.1	1187118	1187522	-		M23 Peptidase	WP_039664233.1	1187450	1188358	-
GCF_000465235.1	Campylobacter coli CVM N29710	M23 Peptidase	WP_002777140.1	703887	704789	+		Bactofilin	WP_002791735.1	704726	705121	+
GCF_000816785.1	Campylobacter peloridis LMG 23910	Bactofilin	WP_044598987.1	1172830	1173234	-		M23 Peptidase	WP_049984594.1	1173162	1174073	-
GCF_000200595.1	Helicobacter felis ATCC 49179	Bactofilin	WP_041302724.1	453485	453877	-		M23 Peptidase	WP_013468933.1	453790	454728	-
GCF_000215975.1	Thermodesulfobacterium geofontis OPF15	Bactofilin	WP_013908975.1	149086	149478	-		M23 Peptidase	WP_013908976.1	149475	150281	-
GCF_000009085.1	Campylobacter jejuni subsp. jejuni NCTC 11168 = ATCC 700819	Bactofilin	YP_002344479.1	1018565	1018960	-		M23 Peptidase	YP_002344480.1	1018897	1019799	-
GCF_000019205.1	Campylobacter lari RM2100	Bactofilin	WP_012661745.1	995366	995770	-		M23 Peptidase	WP_012661746.1	995698	996606	-
GCF_000020145.1	Elusimicrobium minutum Pei191	M23 Peptidase	WP_012414356.1	190446	191342	+		Bactofilin	WP_012414357.1	191361	191729	+
GCF_000816245.1	Campylobacter sp. RM16704	Bactofilin	WP_039667182.1	994213	994617	-		M23 Peptidase	WP_052245010.1	994545	995456	-
GCF_000816345.1	Campylobacter volucris LMG 24379	Bactofilin	WP_039665746.1	972594	972998	-		M23 Peptidase	WP_052243178.1	972926	973837	-
GCF_000191045.1	Desulfurobacterium thermolithotrophum DSM 11699	M23 Peptidase	WP_013638329.1	744769	745641	+		Bactofilin	WP_013638330.1	745638	746027	+
GCF_000008685.2	Borrelia burgdorferi B31	Bactofilin	NP_212379.1	250657	251211	-		M23 Peptidase	NP_212380.1	251212	252237	-
GCF_000816185.1	Campylobacter insulaenigrae NCTC 12927	Bactofilin	WP_039650378.1	956222	956626	-		M23 Peptidase	WP_052251978.1	956554	957465	-
GCF_000284335.1	Caldisericum exile AZM16c01	Bactofilin	WP_014454030.1	1461857	1462258	-		M23 Peptidase	WP_050981363.1	1462271	1463257	-
GCF_000008525.1	Helicobacter pylori 26695	Bactofilin	NP_208333.1	1621612	1622022	-		M23 Peptidase	NP_208334.1	1621941	1622879	-
GCF_000091985.1	Helicobacter mustelae 12198	Bactofilin	WP_041913164.1	1133840	1134226	-		M23 Peptidase	WP_013023329.1	1134139	1135080	-
GCF_000019685.1	Borrelia duttonii Ly	Bactofilin	WP_012538011.1	264066	264617	-		M23 Peptidase	WP_012538012.1	264618	265643	-
GCF_000009305.1	Helicobacter acinonychis str. Sheeba	M23 Peptidase	WP_011577255.1	251007	251942	+		Bactofilin	WP_011577256.1	251861	252268	+
GCF_000222835.1	Borrelia afzelii PKo	Bactofilin	WP_004790373.1	249815	250369	-		M23 Peptidase	WP_011600914.1	250370	251395	-
GCF_000222305.1	Borreliella bissettii DN127	Bactofilin	WP_014023493.1	249232	249786	-		M23 Peptidase	WP_014023494.1	249787	250812	-
GCF_000020565.1	Candidatus Amoebophilus asiaticus 5a2	M23 Peptidase	WP_012472847.1	879686	880579	+		Bactofilin	WP_012472848.1	880622	881107	+
GCF_001027545.1	Endomicrobium proavitum	Bactofilin	WP_052570818.1	1072474	1072851	-		M23 Peptidase	WP_052570819.1	1072865	1073818	-
GCF_000170955.2	Borreliella valaisiana VS116	Bactofilin	WP_006068703.1	250933	251487	-		M23 Peptidase	WP_006068998.1	251488	252513	-
GCF_000019705.1	Borrelia recurrentis A1	Bactofilin	WP_012538764.1	265011	265562	-		M23 Peptidase	WP_012538765.1	265563	266588	-
GCF_000512145.1	Borrelia parkeri HR1	Bactofilin	WP_025375280.1	251738	252280	-		M23 Peptidase	WP_025375281.1	252281	253306	-
GCF_000196215.1	Borreliella bavariensis PBi	Bactofilin	WP_011193585.1	249452	250006	-		M23 Peptidase	WP_011193586.1	250007	251032	-
GCF_000239475.1	Borrelia garinii BgVir	Bactofilin	WP_014653480.1	249554	250108	-		M23 Peptidase	WP_014653481.1	250109	251134	-
GCF_000008605.1	Treponema pallidum subsp. pallidum str. Nichols	Bactofilin	WP_010881497.1	57045	57476	-		M23 Peptidase	WP_010881498.1	57498	58526	-
GCF_000012085.1	Borrelia turicatae 91E135	Bactofilin	WP_011772201.1	251851	252393	-		M23 Peptidase	WP_041178433.1	252394	253419	-
GCF_000956315.1	Borrelia hermsii CC1	Bactofilin	WP_012422018.1	252517	253068	-		M23 Peptidase	WP_043924410.1	253069	254094	-
GCF_000445425.4	Borrelia miyamotoi LB-2001	Bactofilin	WP_020954634.1	251640	252200	-		M23 Peptidase	WP_020954635.1	252201	253226	-
